# Chlorine redox chemistry is not rare in biology

**DOI:** 10.1101/2021.12.08.471835

**Authors:** Tyler P. Barnum, John D. Coates

**Affiliations:** Department of Plant and Microbial Biology, University of California, Berkeley, CA 94720, USA

## Abstract

Chlorine is abundant in cells and biomolecules, yet the biology of chlorine oxidation and reduction is poorly understood. Some bacteria encode the enzyme chlorite dismutase (Cld), which detoxifies chlorite (CIO_2_^-^) by converting it to chloride (Cl^-^) and molecular oxygen (O_2_). Cld is highly specific for chlorite and aside from low hydrogen peroxide activity has no known alternative substrate. Here, we reasoned that because chlorite is an intermediate oxidation state of chlorine, Cld can be used as a biomarker for oxidized chlorine species in microorganisms and microbial habitats. Cld was abundant in metagenomes from soils and freshwater to water treatment systems. About 5% of bacterial and archaeal genera contain an organism encoding Cld in its genome, and within some genera Cld is nearly conserved. Cld has been subjected to extensive horizontal gene transfer, suggesting selection by chlorite is episodic yet strong. Cld was also used as a biomarker to predict genes related to chlorine redox chemistry. Genes found to have a genetic association with Cld include known genes for responding to reactive chlorine species and uncharacterized genes for transporters, regulatory elements, and putative oxidoreductases that present targets for future research. Cld was repeatedly co-located in genomes with genes for enzymes that can inadvertently reduce perchlorate (CIO_4_^-^) or chlorate (CIO_3_^-^), confirming that in nature (per)chlorate reduction does not only occur in specialized anaerobic respiratory metabolisms. The presence of Cld in genomes of obligate aerobes without such enzymes suggested that chlorite, like hypochlorous acid (HOCl), might be formed by oxidative processes within natural habitats. In summary, the comparative genomics of Cld has provided an atlas for a deeper understanding of chlorine oxidation and reduction reactions that are an underrecognized feature of biology.
